# Genomic footprints of bottleneck in landlocked salmon population

**DOI:** 10.1101/2022.11.28.518181

**Authors:** Sankar Subramanian, Manoharan Kumar

## Abstract

At the end of the last ice age, several Atlantic salmon populations got caught up in the lakes and other small waterbodies of the Northern Hemisphere. Therefore, the pattern of evolution shaping the landlocked salmon populations is different from the other anadromous salmons, which migrate between the sea and rivers. According to the theories of population genetics, the effect of genetic drift is expected to be more pronounced in the former compared to the latter. Here we examined this using the whole genome data of landlocked and anadromous salmon populations of Norway. Our results showed a 50-80% reduction in the genomic heterozygosity in the landlocked compared to anadromous salmon populations. The number and total size of the runs of homozygosity (RoH) segments of landlocked salmons were 2 to 8-fold higher than those of their anadromous counterparts. We found the former had a higher ratio of nonsynonymous-to-synonymous diversities than the latter. The investigation also revealed a significant elevation of homozygous deleterious Single Nucleotide Variants (SNVs) in the landlocked salmon compared to the anadromous populations. All these results point to a significant reduction in the population size of the landlocked salmons, which might have started after the last glacial epoch. Previous studies on terrestrial vertebrates observed similar signatures of a bottleneck when the populations from Island and the mainland were compared. Since landlocked waterbody such as ponds and lakes are geographically analogous to Islands for fish populations, the findings of this study suggest the similarity in the patterns of evolution between the two.
