## Supplementary Table1 for "Genomic footprints of bottleneck in landlocked salmon population"

### Sheet: Supplementary Data 1
Sample	Accession	SRA ID	Location name	Latitude	Longditude	Origin
Keret_A12	ERS4601829	ERR4265446	Keret	66.0214	32.7879	White sea
Keret_B12	ERS4601830	ERR4265445	Keret	66.0214	32.7879	White sea
Keret_F12	ERS4601831	ERR8684049	Keret	66.0214	32.7879	White sea
Keret_H11	ERS4601832	ERR4265444	Keret	66.0214	32.7879	White sea
Nams_15_401	ERS4601908	ERR8684051	Namsen_(Blanken)	64.5271	12.0468	Landlocked
Nams_15_402	ERS4601909	ERR8684052	Namsen_(Blanken)	64.5271	12.0468	Landlocked
Nams_15_405	ERS4601910	ERR4280257	Namsen_(Blanken)	64.5271	12.0468	Landlocked
Nams_15_494	ERS4601911	ERR4280275	Namsen_(Blanken)	64.5271	12.0468	Landlocked
Nams_15_503	ERS4601912	ERR8684055	Namsen_(Blanken)	64.5271	12.0468	Landlocked
NamsB_13_H_0203	ERS4601913	ERR4280280	Namsen_(Bjoera)	64.5271	12.0468	Norway
NamsB_14_H_0026	ERS4601914	ERR4280277	Namsen_(Bjoera)	64.5271	12.0468	Norway
NamsB_14_H_0031	ERS4601915	ERR4280281	Namsen_(Bjoera)	64.5271	12.0468	Norway
NamsB_15_H_0068	ERS4601917	ERR4280279	Namsen_(Bjoera)	64.5271	12.0468	Norway
NamsB_15_H_0073	ERS4601918	ERR4280282	Namsen_(Bjoera)	64.5406	12.4538	Norway
SS_08_MSW_003_D11	ERS4602046	ERR4280396	Tornio	65.8481	24.1466	Baltic
SS_08_MSW_007_E11	ERS4602047	ERR4280394	Tornio	65.8481	24.1466	Baltic
SS_08_MSW_015_B12	ERS4602049	ERR4280395	Tornio	65.8481	24.1466	Baltic
SS_08_MSW_016_C12	ERS4602050	ERR4280397	Tornio	65.8481	24.1466	Baltic
SS_08_MSW_023_F12	ERS4602052	ERR4280398	Tornio	65.8481	24.1466	Baltic
Suld_11_0270	ERS4602056	ERR4280475	Suldalslaagen	59.48	6.2506	Norway
Suld_11_0303	ERS4602057	ERR4280474	Suldalslaagen	59.48	6.2506	Norway
Suld_11_0356	ERS4602058	ERR4280477	Suldalslaagen	59.48	6.2506	Norway
Suld_11_0390	ERS4602059	ERR4280478	Suldalslaagen	59.48	6.2506	Norway
Suld_11_0553	ERS4602060	ERR4280480	Suldalslaagen	59.48	6.2506	Norway
Uts_11_18	ERS840263	ERR8684031	Tana_(Utsjoki)	69.909	27.0285	Norway
Uts_11_24	ERS840264	ERR8684032	Tana_(Utsjoki)	69.909	27.0285	Norway
Uts_11_26	ERS840265	ERR8684033	Tana_(Utsjoki)	69.909	27.0285	Norway
Uts_11_27	ERS840266	ERR8684034	Tana_(Utsjoki)	69.909	27.0285	Norway
Uts_11_30	ERS840269	ERR8684037	Tana_(Utsjoki)	69.909	27.0285	Norway
Salmo trutta (Out group)	ERR4836955	SAMEA7567002

### Sheet: Sheet1
	Nams_15_401	ERS4601908	Namsen_(Blanken)	64.5271	12.0468	Wild	NINA	Hiseq3000	Landlocked	2 x 100	244083997	194971271	49112726	6.44
	Nams_15_402	ERS4601909	Namsen_(Blanken)	64.5271	12.0468	Wild	NINA	Hiseq3000	Landlocked	2 x 100	181628949	144560324	37068625	6.23
	Nams_15_405	ERS4601910	Namsen_(Blanken)	64.5271	12.0468	Wild	NINA	Hiseq3000	Landlocked	2 x 100	163173147	129532078	33641069	6.18
	Nams_15_494	ERS4601911	Namsen_(Blanken)	64.5271	12.0468	Wild	NINA	Hiseq3000	Landlocked	2 x 100	220043640	165061755	54981885	7.18
	Nams_15_503	ERS4601912	Namsen_(Blanken)	64.5271	12.0468	Wild	NINA	Hiseq3000	Landlocked	2 x 100	177522688	134480672	43042016	6.49
